# Muscone-specific olfactory protein reveals the putative scent-marking pheromone in the Sunda pangolin (*Manis javanica*)

**DOI:** 10.1101/2024.06.04.597258

**Authors:** Zhongbo Yu, Tao Meng, Luyao Yu, Yichen Zhou, Tengcheng Que, Meihong He, Haijing Wang, Yingjiao Li, Liling Liu, Wenjian Liu, Yinliang Wang, Bingzhong Ren

## Abstract

The Sunda pangolin (*Manis javanica*) is a burrowing and nocturnal animal, and they have poor vision, thus, intraspecies communication relies on olfaction, such as mating, warning, and scent-marking. However, the intraspecies pheromone in pangolins remains unknown. In this study, all the odorant-binding proteins in Sunda pangolins were functionally expressed, and they were screened against a panel of 32 volatiles that were derived from the pangolin’s urine, feces, and anal gland secretions. Reverse chemical ecology identified that *M. javanica* odorant-binding protein 3 (MjavOBP3) possesses the highest binding affinity to muscone. A subsequent behavior-tracking assay showed that only males can sense muscone; thus, we hypothesize that muscone is a male-specific scent-marking pheromone. Meanwhile, the structural study showed that Tyr117 contributes the most to muscone’s binding, which was further validated by site-directed mutagenesis. The findings clarify the scent-marking mechanism in pangolins, and muscone could potentially be used to support the monitoring and conservation of this endangered animal.

**Author Summary:** The Sunda pangolin is an endangered mammal that is native to Southeast Asia and is threatened due to its economic value. They are cave-living and nocturnal, poor vision; thus, their intraspecies communication is highly reliant on olfaction. Although they are generally solitary, they have been observed to have some social aspects in the wild, such as breeding and territorial behaviors, which are mediated by scents. However, no previous study has investigated the type of pheromones and how they are detected. Using the reverse chemical ecology approach, MjavOBP3 was found to bind to muscone with high affinity, and behavior-tracking assay was performed under well-controlled artificial rearing conditions, which showed only male pangolins can recognize muscone, suggesting its potential male-specific pheromone role.
