## supplementary material2 for "Muscone-specific olfactory protein reveals the putative scent-marking pheromone in the Sunda pangolin (*Manis javanica*)"

### Sheet: S1 Table
S1 Table. Determination of volatile odor molecules in urine, feces and anal gland secretions of pangolins in the different genders by GC-MS
Type	RT(min)	Name of compound	Cas number	Peak area (%)
				Male (♂)	Female (♀)
Feces	7.51	1-Butanol	71-36-3	0.43 ± 0.26	0.23 ± 0.11
	8.75	1-Pentanol	71-41-0	0.30 ± 0.16	0.18 ± 0.09
	10.62	Tridecane	629-50-5	5.31 ± 0.19	1.62 ± 0.50
	11.56	Dimethyl trisulfide	3658-80-8	2.67 ± 1.64	4.24 ± 1.02
	12.52	Acetic acid	64-19-7	2.48 ± 0.23	3.43 ± 0.76
	13.45	Pentadecane	629-62-9	3.10 ± 0.22	1.24 ± 0.16
	13.69	Propanoic acid	1979-09-04	3.76 ± 0.32	3.34 ± 0.75
	14.04	Isobutyric acid	79-31-2	2.02 ± 0.18	1.85 ± 0.24
	14.8	Butanoic acid	107-92-6	7.05 ± 0.75	10.44 ± 1.24
	15.3	Isovaleric acid	503-74-2	10.58 ±0.76	9.01 ± 1.72
	15.68	Heptadecane	629-78-7	1.63 ± 0.11	0.76 ± 0.04
	15.94	9-Heptadecanol	624-08-8	1.25 ± 0.04	0.65 ± 0.03
	16.16	Pentanoic acid	109-52-4	0.22 ± 0.11	0.16 ± 0.08
	16.28	Farnesene	502-61-4	0.24 ± 0.01	0.09 ± 0.04
	16.4	2,13-Octadecadien-1-ol	123551-47-3	0.79 ± 0.19	0.42 ± 0.06
	16.86	4-Methylvaleric acid	646-07-1	2.36 ± 0.29	1.41 ± 0.31
	17.43	Hydrocinnamic acid, methyl ester	6555-29-9	0.36 ± 0.04	0.40 ± 0.07
	17.85	Benzenepropanoic acid, ethyl ester	2021-28-5	0.22 ± 0.04	0.37 ± 0.07
	18.11	Phenylethyl Alcohol	1960-12-08	0.22 ± 0.11	0.38 ± 0.07
	19.01	Phenol	108-95-2	0.28 ± 0.14	0.84 ± 0.05
	19.79	4-Cresol	2563-07-07	40.01 ± 2.70	44.67 ± 4.33
	20.53	2-Piperidinone	675-20-7	5.44 ± 1.37	4.50 ± 0.91
	22.75	delta-dodecalactone	713-95-1	0.85 ± 0.34	0.67 ± 0.25
	23.19	Indole	120-72-9	3.93 ± 0.87	0.77 ± 0.20
	23.59	3-Methylindole	83-34-1	0.66 ±0.51	4.84 ± 1.55
	24.84	Benzenepropanoic acid	6386-38-5	1.25 ±0.16	1.52 ± 0.36
	28.39	Hexadecanoic acid	1957-10-03	1.61 ±0.12	1.15 ± 0.66
Urine	13.97	Benzaldehyde	100-52-7	15.00 ±4.03	2.80 ± 1.45
	16.15	4-Acetoxy-2-butanone	10150-87-5	5.54 ±2.83	3.79 ± 1.93
	20.26	cis-5-Dodecenoic acid	2430-94-6	1.25 ±0.84	6.76 ± 2.46
	22.71	Patchouli alcohol	5986-55-0	2.48 ±1.47	8.23 ± 1.49
	22.82	delta-dodecalactone	713-95-1	10.85 ±0.60	6.04 ± 3.07
	23.26	9-Hexadecenoic acid	373-49-9	5.18 ± 3.63	6.11 ± 3.46
	24.54	Zibeton	74244-64-7	22.37 ±4.97	12.50 ± 2.29
	25.48	Tetradecanoic acid	544-63-8	3.70 ± 1.59	22.04 ± 3.05
	28.43	Hexadecanoic acid	1957-10-03	33.63 ±1.20	31.73 ± 7.19
Secretion	15	3-undecanone	2216-87-7	2.16 ± 0.90	-
	16.89	Isobutylacetic acid	79-31-2	2.18 ± 0.06	-
	17.58	2-Methylhexanoic acid	4536-23-6	5.91 ± 0.22	-
	18.21	4-Methylhexanoic acid	1561-11-1	2.99 ± 0.18	-
	18.64	2-Methylheptanoic acid	1188-02-9	10.76 ±0.21	-
	18.78	Octanoic Acid	124-07-2-	1.24 ± 0.43	-
	19.04	Phenol	108-95-2	14.82 ±4.06	-
	19.27	4-Nonenoic acid, methyl ester	111-79-5	0.98 ± 0.11	-
	19.7	2-Methyldecanoic acid	24323-23-7	10.22 ±0.62	-
	19.8	4-Cresol	1319-77-3	8.66 ± 2.81	-
	20.16	2-Methylenecyclododecanone	-	4.66 ± 1.45	-
	20.37	2-Methylundecanoic acid	24323-25-9	4.49 ± 1.42	-
	20.53	2-Piperidinone	675-20-7	9.03 ± 0.17	-
	20.74	2-Methyldodecanoic acid	2874-74-0	2.07 ± 0.57	-
	21.39	Jatamansone	5090-54-0	5.63 ± 1.90	-
	22.23	Muscone	541-91-3	1.33 ± 0.15	-
	22.33	Oleic Acid	112-80-1	1.06 ± 0.43	-
	22.67	8-Cyclohexadecen-1-one	3100-36-5	4.97 ± 1.78	-
	23.19	Indole	120-72-9	7.84 ± 1.92	-

### Sheet: S2 Table
S2 Table. Based on the analysis of FPKM values, the expression levels of lipocalin genes in male and female Sunda pangolins in different tissues
Number	gene_name	Female Nose	Male Nose	Female Tongue	Male Tongue	Ovary	Testis	Male Brain	Male Heart	Male Kidney	Male Liver	Male Stomach
1	MjavRBP1	2.33754	5.71936	4.71982	9.12924	225.405	22.7825	9.68424	5.48988	36.5787	9.10719	10.8402
2	MjavRBP5	0	0	0	0.028987	0	0	0.190557	0	2.01075	0.075469	0.038528
3	MjavRBP7	1.00006	1.62665	1.40824	2.29249	0.456751	3.72586	0.521606	6.89099	1.43281	2.98227	13.5808
4	MjavRBP2	0	0	0	0	0	0	0	0	36.455	0	0
5	MjavFABP1A1	0	0	0	0	0.231217	0	0	0	39.3843	0.10916	0.323805
6	MjavFABP1A2	0	0	0	0	0.130513	0	0	0	29.394	0.165725	0.262378
7	MjavFABP6	0.0111132	0	0	0	0.082554	0.079378	0	0	0.043434	0.049997	0.022739
8	MjavCRABP1	0.427855	1.28417	1.77461	0.813762	395.206	17.6853	3.13307	0.159403	0.489516	0	0
9	MjavCRABP2	11.2932	61.2418	89.9784	98.4726	0.098406	0.594925	10.8685	0.153706	2.05321	0	0
10	MjavFABP2	0	0	0	0.047985	0.032439	0	0	0.059762	0.141565	0	0.235279
11	MjavFABP3	2.21689	2.83618	6.06973	4.32246	0.620849	464.381	63.5959	562.907	69.5511	0.974102	11.0373
12	MjavFABP7	0.256783	0.358469	0.237421	0.883912	0	0.176187	61.8388	0.546607	0.360637	0.22173	0.4769
13	MjavFABP5A1	30.6103	604.094	571.166	1434.22	12.4592	45.2363	17.5241	152.879	2.81842	1.25475	139.773
14	MjavFABP5A2	0.13861	3.56438	2.28439	12.6421	0	0.825553	0.415531	1.67926	0.085801	0	0.726962
15	MjavFABP4	0.746517	248.612	15.6876	32.2918	0	1.74465	0	0.470244	0.452863	0.056186	20.5837
16	MjavPMP2	0.150249	1.19182	0.572682	2.1038	0	0	0	0.120413	0	0	0.027488
17	MjavFABP9	0	0	0	0.053096	0	0	0	0.086929	0	0	0
18	MjavFABP12	0	0.0108062	0	0	0	33.6403	0	0	0	0	0
19	MjavLCN9	130227	120913	5.46291	4.25914	6.80197	12.5682	129.655	13.2285	2.74864	0.838787	11.7575
20	MjavOBP3	0	0.145165	0	0	0	0.319941	0.57197	0	0.223741	0.0855	0.2857
21	MjavOBP1	0	0	0	0	0	0	0	0	0	0.123827	0
22	MjavSAL1	86082.6	69141.1	1.45107	0.429613	1.40446	0.607453	96.6835	1.37848	0.341767	0.970175	2.29487
23	MjavBLG1	0.353541	2.32317	0	0	0	0	0	0	0	0	0
24	MjavBLG2	1.99933	19.1202	0.092032	0.561414	0	1.29575	0.72529	1.63714	0.657102	0.696495	1.39095
25	MjavRBP4	0.549145	0.650996	1.22255	1.37211	0.847816	3.62661	48.2806	0.088477	29.7677	1995.85	0.686148
26	MjavC8G	1.36187	1.94315	1.76117	2.74428	12.2257	5.05183	4.90149	0.797208	6.33031	120.869	0.400781
27	MjavLCN15	17.4476	0.864299	0.021573	0	0	0.091273	2.49614	0.533541	0.149375	0.077016	0.442034
28	MjavLCN2	23.9065	96.6275	28.4968	97.4723	0.30656	12.7054	13.9968	7.56475	3.90153	12.0783	4.18234
29	MjavPTGDS	19.3675	13.5263	1.14009	1.63163	833.197	32.6219	1955.56	0.139886	0.198723	0.204824	15.3294
30	MjavOBP2	553.121	5.81876	0	0	22.5714	6.01316	1.51913	1.79649	0.220051	0.098909	0
31	MjavORM1	3.64024	1.35276	15.3066	18.3495	10.1175	1.46576	1.08583	7.09301	1.23198	4158.4	3.16432
32	MjavLCN1	6776.84	17077.5	0	0.363056	0.161965	1.24171	15.8	0.206879	0	0.235561	1.63086
33	MjavAPOD	5.60045	14.2669	4.9772	13.0487	3.51341	2.27083	96.9676	0.721495	9.36173	0.547122	0.61376
34	MjavLCN6	0.028096	1.4347	0	0	0	0	0.060364	0	0	0	0

### Sheet: S3 Table
S3 Table . List of identified obp genes per species, their accession numbers, and the genomes from which they were retrieved. All of these genes were included in the phylogenetic analyses.
Number	Species	Scientific Name	Order	Family	Genus	Genome assembly	Chromosome/Scaffolda	Gene accession	NR Annotation
1	Callorhinus ursinus	Northern fur seal	Carnivora	Otariidae	Callorhinus	ASM326570v1	NW_020313078.1	XP_025713295.1	odorant-binding protein-like [Callorhinus ursinus]
2	Eumetopias jubatus	Steller sea lion	Carnivora	Otariidae	Eumetopias	ASM402803v1	NW_020998679.1	XP_027970802.1	odorant-binding protein-like [Eumetopias jubatus]
3	Odobenus rosmarus	Walrus	Carnivora	Odobenidae	Odobenus	Oros_1.0	NW_004451427.1	XP_012423487.1	odorant-binding protein-like [Odobenus rosmarus divergens]
4	Halichoerus grypus	Grey seal	Carnivora	Phocidae	Halichoerus	Tufts_HGry_1.1	NW_023400207.1	XP_035970790.1	odorant-binding protein-like [Halichoerus grypus]
5	Phoca vitulina	Harbor seal	Carnivora	Phocidae	Phoca	GSC_HSeal_1.0	NW_022589763.1	XP_032247038.1	odorant-binding protein-like [Phoca vitulina]
6	Mustela putorius	European polecat	Carnivora	Mustelidae	Mustela	ASM1176430v1.1	NW_025421989.1	XP_004768424.1	odorant-binding protein [Mustela putorius furo]
7	Neovison vison	American mink	Carnivora	Mustelidae	Neogale	ASM_NN_V1	Chromosome X - NC_058105.1	XP_044091526.1	odorant-binding protein-like [Neovison vison]
8	Ursus americanus	American black bear	Carnivora	Ursidae	Ursus	gsc_jax_bbear_1.0	NW_025578025.1	XP_045669550.1	odorant-binding protein-like [Ursus americanus]
9	Ursus arctos	Brown bear	Carnivora	Ursidae	Ursus	UrsArc2.0	Chromosome Y - NC_079874.1	XP_026333965.1	odorant-binding protein-like isoform X2 [Ursus arctos]
10	Vulpes lagopus	Arctic fox	Carnivora	Canidae	Vulpes	ASM1834538v1	Chromosome X - NC_054848.1	XP_041597219.1	odorant-binding protein-like [Vulpes lagopus]
							Chromosome X - NC_054848.1	XP_041596690.1	odorant-binding protein-like [Vulpes lagopus]
							Chromosome X - NC_054848.1	XP_041596552.1	odorant-binding protein-like [Vulpes lagopus]
11	Canis_lupus	Gray wolf	Carnivora	Canidae	Canis	UU_Cfam_GSD_1.0	Chromosome X - NC_051843.1	XP_003435497.1	odorant-binding protein-like [Canis lupus familiaris]
							Chromosome X - NC_051843.1	XP_003435564.2	odorant-binding protein-like [Canis lupus familiaris]
							Chromosome X - NC_049780.1	NP_001177855.1	allergen Can f 4 [Canis lupus familiaris]
12	Lynx_rufus	Bobcat	Carnivora	Felidae	Lynx	mLynRuf1.p	NW_025814828.1	XP_046931823.1	odorant-binding protein-like [Lynx rufus]
13	Lynx_canadensis	Canada lynx	Carnivora	Felidae	Lynx	mLynCan4.pri.v2	Chromosome X - NC_044321.2	XP_030161463.1	odorant-binding protein-like [Lynx canadensis]
							Chromosome X - NC_044321.2	XP_030161464.1	odorant-binding protein-like [Lynx canadensis]
14	Acinonyx_jubatus	Cheetah	Carnivora	Felidae	Acinonyx	VMU_Ajub_asm_v1.0	Chromosome X - NC_069389.1	XP_053058008.1	odorant-binding protein-like
15	Prionailurus_viverrinus	Fishing cat	Carnivora	Felidae	Prionailurus	UM_Priviv_1.0	NW_025927611.1	XP_047703307.1	odorant-binding protein-like [Prionailurus viverrinus]
16	Felis_catus	Domestic cat	Carnivora	Felidae	Felis	F.catus_Fca126_mat1.0	Chromosome X - NC_058386.1	XP_023105211.2	odorant-binding protein-like [Felis catus]
17	Leopardus_geoffroyi	Geoffroy's cat	Carnivora	Felidae	Leopardus	O.geoffroyi_Oge1_pat1.0	Chromosome X - NC_059343.1	XP_045327337.1	odorant-binding protein-like [Leopardus geoffroyi]
18	Panthera_tigris	Tiger	Carnivora	Felidae	Panthera	P.tigris_Pti1_mat1.1	Chromosome X - NC_056677.1	XP_042830650.1	odorant-binding protein-like [Panthera tigris]
							Chromosome X - NC_056677.1	XP_015397027.2	odorant-binding protein-like [Panthera tigris]
19	Panthera_leo	lion	Carnivora	Felidae	Panthera	P.leo_Ple1_pat1.1	Chromosome Y - NC_056697.1	XP_042782546.1	odorant-binding protein-like [Panthera_leo]
							Chromosome Y - NC_056697.1	XP_042782547.1	odorant-binding protein-like [Panthera_leo]
20	Manis javanica	Sunda pangolin	Pholidota	Manidae	Manis	YNU_ManJav_2.0	NW_023435985.1	XP_036869331.1	lipocalin Cav p 2.0101-like [Manis javanica]
							NW_023435939.1	XP_036863246.1	odorant binding protein 2B [Manis javanica]
							NW_023435985.1	XP_036869332.1	odorant-binding protein-like [Manis javanica]
21	Manis pentadactyla	Chinese pangolin	Pholidota	Manidae	Manis	mManPen7.hap1	Chromosome X - NC_080038.1	XP_036788571.1	lipocalin Cav p 2.0101-like [Manis pentadactyla].
							Chromosome 3 - NC_080021.1	XP_036769309.1	odorant binding protein 2B [Manis javanica]
							Chromosome X - NC_080038.1	XP_036788572.1	odorant-binding protein-like [Manis pentadactyla].
22	Equus_caballus	Horse	Perissodactyla	Equidae	Equus	EquCab3.0	NW_019641767.1	XP_023490302.1	odorant-binding protein 2b-like, partial [Equus caballus]
							Chromosome X - NC_009175.3	XP_014584235.1	odorant-binding protein [Equus caballus]
							Chromosome X - NC_009175.3	XP_014584236.1	odorant-binding protein [Equus caballus]
23	Ceratotherium_simum	White rhinoceros	Perissodactyla	Rhinocerotidae	Ceratotherium	CerSimSim1.0	NW_004454291.1	XP_014652560.1	odorant-binding protein 2b-like [Ceratotherium simum simum]
							NW_004454252.1	XP_014651019.1	odorant-binding protein-like [Ceratotherium simum simum]
24	Capra_hircus	Goat	Artiodactyla	Bovidae	Capra	ARS1.2	NW_017189516.1	XP_017899536.1	allergen Bos d 2 [Capra hircus]	11
							NW_017189516.1	XP_005701296.2	allergen Bos d 2 [Capra hircus]
							NW_017189516.1	XP_017899207.1	allergen Bos d 2-like [Capra hircus]
							NW_017189516.1	XP_017899515.1	allergen Bos d 2 [Capra hircus]
							Chromosome 11 - NC_030818.1	XP_005687416.1	odorant-binding protein 2b-like（lipocalin-1-like [Capra hircus]）
							NW_017189516.1	XP_017899208.1	odorant-binding protein-like [Capra hircus]
							NW_017189516.1	XP_017899539.1	odorant-binding protein [Capra hircus]
							NW_017189644.1	XP_017900101.1	odorant-binding protein-like [Capra hircus]
							NW_017192697.1	XP_017900732.1	odorant-binding protein-like [Capra hircus]
							NW_017189516.1	XP_017899538.1	odorant-binding protein-like [Capra hircus]
							NW_017189516.1	XP_017899201.1	odorant-binding protein-like [Capra hircus]
25	Ovis_aries	Sheep	Artiodactyla	Bovidae	Ovis	ARS-UI_Ramb_v3.0	Chromosome X - NC_056080.1	XP_004021944.2	allergen Bos d 2-like [Ovis aries]	10
							Chromosome X - NC_056080.1	XP_042097885.1	allergen Bos d 2-like [Ovis aries]
							Chromosome X - NC_056080.1	XP_027818991.1	allergen Bos d 2-like [Ovis aries]
							Chromosome X - NC_056080.1	XP_042097762.1	allergen Bos d 2-like [Ovis aries]
							Chromosome 3 - NC_056056.1	XP_042101419.1	odorant-binding protein 2b-like [Ovis aries]
							Chromosome X - NC_056080.1	XP_027818783.1	odorant-binding protein-like [Ovis aries]
							Chromosome X - NC_056080.1	XP_042097888.1	odorant-binding protein-like [Ovis aries]
							Chromosome X - NC_056080.1	XP_042097887.1	odorant-binding protein-like [Ovis aries]
							Chromosome X - NC_056080.1	XP_042098073.1	odorant-binding protein-like [Ovis aries]
							Chromosome X - NC_056080.1	XP_042097904.1	odorant-binding protein-like [Ovis aries]
26	Budorcas_taxicolor	Takin	Artiodactyla	Bovidae	Budorcas	Takin1.1	Chromosome X - NC_068935.1	XP_052518758.1	allergen Bos d 2-like [Budorcas taxicolor]	14
							Chromosome X - NC_068935.1	XP_052518757.1	allergen Bos d 2-like [Budorcas taxicolor]
							Chromosome X - NC_068935.1	XP_052518755.1	allergen Bos d 2-like [Budorcas taxicolor]
							Chromosome X - NC_068935.1	XP_052518772.1	odorant-binding protein-like [Budorcas taxicolor]
							Chromosome X - NC_068935.1	XP_052519894.1	odorant-binding protein-like [Budorcas taxicolor]
							Chromosome X - NC_068935.1	XP_052519895.1	odorant-binding protein-like [Budorcas taxicolor]
							Chromosome X - NC_068935.1	XP_052518753.1	odorant-binding protein-like [Budorcas taxicolor]
							Chromosome X - NC_068935.1	XP_052518754.1	odorant-binding protein-like [Budorcas taxicolor]
							Chromosome X - NC_068935.1	XP_052519896.1	odorant-binding protein-like [Budorcas taxicolor]
							Chromosome X - NC_068935.1	XP_052519893.1	odorant-binding protein-like [Budorcas taxicolor]
							Chromosome X - NC_068935.1	XP_052518752.1	odorant-binding protein-like [Budorcas taxicolor]
							Chromosome X - NC_068935.1	XP_052518751.1	odorant-binding protein-like [Budorcas taxicolor]
							Chromosome X - NC_068935.1	XP_052518771.1	odorant-binding protein-like [Budorcas taxicolor]
							Chromosome 11 - NC_068920.1	XP_052505541.1	odorant-binding protein 2b-like [Budorcas taxicolor]
27	Oryx_dammah	Scimitar oryx	Artiodactyla	Bovidae	Oryx	SCBI_Odam_1.1	NW_024070207.1	XP_040122313.1	allergen Bos d 2-like [Oryx dammah]	9
							NW_024070207.1	XP_040122310.1	allergen Bos d 2-like [Oryx dammah]
							NW_024070207.1	XP_040122315.1	allergen Bos d 2-like [Oryx dammah]
							NW_024070207.1	XP_040122314.1	allergen Bos d 2 [Oryx dammah]
							NW_024070209.1	XP_040081556.1	lipocalin-1-like [Oryx dammah]
							NW_024070207.1	XP_040122319.1	allergen Bos d 2-like [Oryx dammah]
							NW_024070207.1	XP_040122317.1	odorant-binding protein-like [Oryx dammah]
							NW_024070207.1	XP_040121308.1	odorant-binding protein-like [Oryx dammah]
							NW_024070207.1	XP_040122316.1	male-specific submandibular salivary gland protein-like [Oryx dammah]
28	Bos_taurus	Cattle	Artiodactyla	Bovidae	Bos	ARS-UCD2.0	Chromosome X - NC_037357.1	XP_024844201.1	allergen Bos d 2-like [Bos taurus]	13
							Chromosome X - NC_037357.1	XP_010820584.1	allergen Bos d 2 [Bos taurus]
							Chromosome X - NC_037357.1	XP_024843543.1	allergen Bos d 2 [Bos taurus]
							Chromosome X - NC_037357.1	NP_001069227.1	odorant-binding protein-like
							Chromosome 11 - NC_037338.1	XP_015329195.1	odorant-binding protein 2b [Bos taurus]
							Chromosome X - NC_037357.1	XP_010799132.2	allergen Bos d 2-like [Bos taurus]
							Chromosome 20 - NC_037347.1	XP_010815153.1	odorant-binding protein-like [Bos taurus]
							Chromosome X - NC_037357.1	XP_010799131.1	odorant-binding protein-like [Bos taurus]
							Chromosome X - NC_037357.1	XP_002700515.3	odorant-binding protein -like[Bos taurus]
							Chromosome X - NC_037357.1	XP_024844203.1	odorant-binding protein-like [Bos taurus]
							Chromosome X - NC_037357.1	XP_024844202.1	odorant-binding protein [Bos taurus]
							Chromosome X - NC_037357.1	XP_005228600.1	odorant-binding protein-like [Bos taurus]
							Chromosome X - NC_059181.1	XP_006074847.4	allergen Bos d 2 [Bubalus bubalis]
29	Bubalus_bubalis	Water buffalo	Artiodactyla	Bovidae	Bubalus	NDDB_SH_1	Chromosome X - NC_059181.1	XP_006074848.3	allergen Bos d 2 [Bubalus bubalis]	8
							Chromosome X - NC_059181.1	XP_044792605.1	allergen Bos d 2 [Bubalus bubalis]
							Chromosome X - NC_059181.1	XP_044792945.1	allergen Bos d 2-like [Bubalus bubalis]
							Chromosome 12 - NC_059168.1	XP_045018362.1	odorant-binding protein 2b-like [Bubalus bubalis]
							Chromosome X - NC_059181.1	XP_044793050.2	odorant-binding protein-like [Bubalus bubalis]
							Chromosome X - NC_059181.1	XP_044793341.1	odorant-binding protein-like [Bubalus bubalis]
							Chromosome X - NC_059181.1	XP_045020407.1	odorant-binding protein-like [Bubalus bubalis]
							Chromosome X - NC_059181.1	XP_044793038.2	odorant-binding protein-like [Bubalus bubalis]
30	Moschus berezovskii	musk deer	Artiodactyla	Moschidae	Moschus	ASM2237691v1	NW_026573597.1	XP_055249370.1	allergen Bos d 2 [Moschus berezovskii]	26
							NW_026573597.1	XP_055249592.1	allergen Bos d 2-like [Moschus berezovskii]
							NW_026573597.1	XP_055294421.1	allergen Bos d 2-like [Moschus berezovskii]
							NW_026573597.1	XP_055249298.1	allergen Bos d 2-like [Moschus berezovskii]
							NW_026573597.1	XP_055249767.1	allergen Bos d 2-like [Moschus berezovskii]
							NW_026573597.1	XP_055249768.1	allergen Bos d 2-like [Moschus berezovskii]
							NW_026573597.1	XP_055249695.1	allergen Bos d 2-like [Moschus berezovskii]
							NW_026573597.1	XP_055294403.1	allergen Bos d 2-like [Moschus berezovskii]
							NW_026573597.1	XP_055249430.1	allergen Bos d 2-like [Moschus berezovskii]
							NW_026573597.1	XP_055294423.1	allergen Bos d 2-like [Moschus berezovskii]
							NW_026573597.1	XP_055294424.1	allergen Bos d 2-like [Moschus berezovskii]
							NW_026573929.1	XP_055256022.1	odorant-binding protein 2b-like [Moschus berezovskii]
							NW_026573597.1	XP_055249419.1	odorant-binding protein-like [Moschus berezovskii]
							NW_026573597.1	XP_055249420.1	odorant-binding protein-like [Moschus berezovskii]
							NW_026573597.1	XP_055249423.1	odorant-binding protein-like [Moschus berezovskii]
							NW_026573597.1	XP_055249418.1	odorant-binding protein-like [Moschus berezovskii]
							NW_026573703.1	XP_055250009.1	odorant-binding protein-like [Moschus berezovskii]
							NW_026573623.1	XP_055249983.1	odorant-binding protein-like [Moschus berezovskii]
							NW_026573703.1	XP_055250008.1	female-specific lacrimal gland protein-like [Moschus berezovskii]
							NW_026573597.1	XP_055249421.1	odorant-binding protein-like [Moschus berezovskii]
							NW_026573597.1	XP_055249782.1	odorant-binding protein-like [Moschus berezovskii]
							NW_026573623.1	XP_055249984.1	odorant-binding protein-like, partial [Moschus berezovskii]
							NW_026573597.1	XP_055294586.1	odorant-binding protein-like [Moschus berezovskii]
							NW_026573597.1	XP_055249644.1	odorant-binding protein-like [Moschus berezovskii]
							NW_026573597.1	XP_055249842.1	odorant-binding protein-like [Moschus berezovskii]
							NW_026573597.1	XP_055249704.1	odorant-binding protein-like [Moschus berezovskii]
31	Cervus elaphus	Red deer	Artiodactyla	Cervidae	Cervus	mCerEla1.1	Chromosome X - NC_057848.1	XP_043752954.1	odorant-binding protein-like[Cervus elaphus]
							Chromosome X - NC_057848.1	XP_043752950.1	odorant-binding protein-like[Cervus elaphus]
							Chromosome X - NC_057848.1	XP_043752951.1	odorant-binding protein-like[Cervus elaphus]
							Chromosome X - NC_057848.1	XP_043753702.1	odorant-binding protein-like[Cervus elaphus]
							Chromosome X - NC_057848.1	XP_043752956.1	odorant-binding protein-like[Cervus elaphus]
							Chromosome X - NC_057848.1	XP_043752953.1	odorant-binding protein-like[Cervus elaphus]
							Chromosome X - NC_057848.1	XP_043752955.1	odorant-binding protein-like[Cervus elaphus]
							Chromosome X - NC_057848.1	XP_043751394.1	odorant-binding protein-like[Cervus elaphus]
							Chromosome X - NC_057848.1	XP_043752952.1	odorant-binding protein-like[Cervus elaphus]
							Chromosome 25 - NC_057839.1	XP_043743380.1	odorant-binding protein-like[Cervus elaphus]
							Chromosome 11 - NC_057825.1	XP_043772084.1	odorant-binding protein 2b-like [Cervus elaphus]
							Chromosome X - NC_057848.1	XP_043752986.1	allergen Bos d 2-like [Cervus elaphus]
							Chromosome X - NC_057848.1	XP_043752982.1	allergen Bos d 2-like [Cervus elaphus]
							Chromosome X - NC_057848.1	XP_043753763.1	allergen Bos d 2-like [Cervus elaphus]
							Chromosome X - NC_057848.1	XP_043753761.1	allergen Bos d 2-like [Cervus elaphus]
							Chromosome X - NC_057848.1	XP_043752984.1	allergen Bos d 2-like [Cervus elaphus]
							Chromosome X - NC_057848.1	XP_043752983.1	allergen Bos d 2-like [Cervus elaphus]
							Chromosome X - NC_057848.1	XP_043753723.1	allergen Bos d 2-like [Cervus elaphus]
							Chromosome X - NC_057848.1	XP_043753431.1	allergen Bos d 2-like [Cervus elaphus]
32	Orcinus_orca	Orca	Artiodactyla	Delphinidae	Orcinus	mOrcOrc1.1	Chromosome X - NC_064580.1	XP_033276074.2	odorant-binding protein-like [Orcinus orca]
33	Tursiops_truncatus	Common bottlenose dolphin	Artiodactyla	Delphinidae	Tursiops	mTurTru1.mat.Y	NW_022098078.1	XP_019800258.1	allergen Bos d 2-like [Tursiops truncatus]
34	Delphinapterus_leucas	Beluga whale	Artiodactyla	Monodontidae	Delphinapterus	ASM228892v3	NW_006787695.1	XP_030616372.1	allergen Bos d 2-like [Delphinapterus leucas]
35	Phacochoerus africanus	Common warthog	Artiodactyla	Suidae	Phacochoerus	ROS_Pafr_v1	Chromosome X - NC_062560.1	XP_047621586.1	odorant-binding protein-like [Phacochoerus africanus]
							Chromosome X - NC_062560.1	XP_047621695.1	odorant-binding protein-like [Phacochoerus africanus]
							Chromosome X - NC_062560.1	XP_047625255.1	odorant-binding protein 2b [Phacochoerus africanus]
36	Sus_scrofa	Wild boar	Artiodactyla	Suidae	Sus	Sscrofa11.1	Chromosome 1 - NC_010443.5	NP_999021.2	lipocalin-1 precursor [Sus scrofa]
							Chromosome Y - NC_010462.3	XP_020936536.1	odorant-binding protein-like [Sus scrofa]
							Chromosome Y - NC_010462.3	NP_998961.1	odorant binding protein [Sus scrofa]
37	Camelus ferus	Wild Bactrian camel	Artiodactyla	Camelidae	Camelus	BCGSAC_Cfer_1.0	Chromosome X - NC_045732.1	XP_032331519.1	allergen Bos d 2 [Camelus ferus]
							Chromosome X - NC_045732.1	XP_032333264.1	odorant-binding protein 2b [Camelus ferus]
							Chromosome X - NC_045732.1	XP_032331518.1	odorant-binding protein [Camelus ferus]
38	Camelus_bactrianus	Bactrian camel	Artiodactyla	Camelidae	Camelus	Ca_bactrianus_MBC_1.0	NW_011516739.1	XP_045361270.1	allergen Bos d 2-like, partial [Camelus bactrianus]
							NW_011513939.1	XP_010954272.1	odorant-binding protein 2b [Camelus bactrianus]	Pteropodidae
							NW_011516739.1	XP_045361245.1	odorant-binding protein-like [Camelus bactrianus]
39	Phyllostomus_discolor	Pale spear-nosed bat	Chiroptera	Phyllostomidae	Phyllostomus	mPhyDis1.pri.v3	Chromosome 3 - NC_040905.2	XP_035876026.1	odorant-binding protein 2b-like [Phyllostomus discolor]
							Chromosome 3 - NC_040905.2	XP_035878310.1	odorant-binding protein 2b-like [Phyllostomus discolor]
40	Desmodus_rotundus	Common vampire bat	Chiroptera	Phyllostomidae	Desmodus	HLdesRot8A	Chromosome 1 - NC_071387.1	XP_045052678.2	odorant-binding protein 2b [Desmodus_rotundus]
41	Miniopterus natalensis	Natal long-fingered bat	Chiroptera	Miniopteridae	Miniopterus	Mnat.v1	NW_015504236.1	XP_016052140.1	odorant-binding protein 2b-like [Miniopterus natalensis]
42	Pteropus giganteus	Indian flying fox	Chiroptera	Indian flying fox	Indian flying fox	Ma_sr-lr_union100	NW_024342468.1	XP_039718920.1	odorant-binding protein 2b [Pteropus giganteus]
43	Heterocephalus_glaber	Naked mole-rat	Rodentia	Bathyergidae	Heterocephalus	HetGla_female_1.0	NW_004624834.1	XP_004867439.1	female-specific lacrimal gland protein [Heterocephalus glaber]
							NW_004624834.1	XP_004867396.1	female-specific lacrimal gland protein-like [Heterocephalus glaber]
							NW_004624760.1	XP_004849649.1	odorant-binding protein 2a [Heterocephalus glaber]
							NW_004624760.1	XP_021117200.1	odorant-binding protein 2b-like [Heterocephalus glaber]
							NW_004624760.1	XP_021117221.1	odorant-binding protein 2a-like [Heterocephalus glaber]
							NW_004624760.1	XP_021117222.1	odorant-binding protein 2b-like [Heterocephalus glaber]
44	Fukomys_damarensis	Damara mole-rat	Rodentia	Bathyergidae	Fukomys	DMR_v1.0_HiC	NW_022900951.1	XP_019060061.2	lipocalin Cav p 2.0101 [Fukomys damarensis]
							NW_022900951.1	XP_033615999.1	lipocalin Cav p 3.0101[Fukomys damarensis]
							NW_022900951.1	XP_010604425.1	female-specific lacrimal gland protein [Fukomys damarensis]
							NW_022900951.1	XP_010604424.1	lipocalin Cav p 3.0101 [Fukomys damarensis]
							NW_022900948.1	XP_019060748.1	odorant-binding protein 2b-like [Fukomys damarensis]
							NW_022900948.1	XP_010607153.1	odorant-binding protein 2a-like [Fukomys damarensis]
							NW_022900948.1	XP_010625770.1	odorant-binding protein 2b-like [Fukomys damarensis]
							NW_022900948.1	XP_010625734.1	odorant-binding protein 2a-like[Fukomys damarensis]
45	Chinchilla_lanigera	Long-tailed chinchilla	Rodentia	Chinchillidae	Chinchilla	ChiLan1.0	NW_004955499.1	XP_005406617.1	female-specific lacrimal gland protein-like [Chinchilla lanigera]
							NW_004955499.1	XP_005406585.1	male-specific submandibular salivary gland protein-like [Chinchilla lanigera]
							NW_004955499.1	XP_005406586.1	male-specific submandibular salivary gland protein-like isoform X1 [Chinchilla lanigera]
							NW_004955513.1	XP_005408700.2	odorant-binding protein 2b [Chinchilla lanigera]
							NW_004955513.1	XP_005408480.1	odorant-binding protein 2b-like
46	Cavia_porcellus	Guinea pig	Rodentia	Caviidae	Cavia	mCavPor4.1	NT_176298.1	NP_001192113.1	lipocalin Cav p 2.0101 precursor [Cavia porcellus]
							NT_176298.1	NP_001192114.1	lipocalin Cav p 3.0101 precursor [Cavia porcellus]
							NT_176298.1	XP_005000405.1	male-specific submandibular salivary gland protein-like [Cavia porcellus]
							NT_176298.1	XP_005000406.1	female-specific lacrimal gland protein-like [Cavia porcellus]
							NT_176392.1	XP_023421307.1	odorant-binding protein 2a-like [Cavia porcellus]
							NT_176392.1	XP_005004174.1	odorant-binding protein 2b-like [Cavia porcellus]
							NT_176401.1	XP_023422064.1	odorant-binding protein 2b [Cavia porcellus]
47	Rattus_norvegicus	Brown rat	Rodentia	Muridae	Rattus	GRCr8	Chromosome X - NC_051356.1	NP_061998.1	probasin precursor [Rattus norvegicus]
							Chromosome X - NC_051356.1	NP_620258.2	odorant-binding protein precursor [Rattus norvegicus]
							Chromosome X - NC_051356.1	XP_017457706.2	odorant-binding protein [Rattus norvegicus]
							Chromosome X - NC_051356.1	XP_006257037.1	odorant-binding protein 1a-like [Rattus norvegicus]
							Chromosome 3 - NC_051338.1	XP_038962026.1	odorant-binding protein 2a-like [Rattus norvegicus]
							Chromosome 3 - NC_051338.1	NP_775171.2	odorant-binding protein 2a precursor [Rattus norvegicus]
							Chromosome 3 - NC_051338.1	NP_001121611.1	odorant binding protein 2A precursor [Rattus norvegicus]
48	Mus_musculus	House mouse	Rodentia	Muridae	Mus	GRCm39	Chromosome X - NC_000086.8	NP_059499.1	probasin precursor [Mus musculus]
							Chromosome X - NC_000086.8	NP_001079013.1	odorant binding protein I f-like precursor [Mus musculus]
							Chromosome X - NC_000086.8	NP_082044.1	odorant binding protein [Mus musculus]
							Chromosome X - NC_000086.8	NP_001119793.1	Predicted to enable odorant binding activity [Mus musculus]
							Chromosome X - NC_000086.8	NP_001297257.1	odorant-binding protein 1b precursor [Mus musculus]
							Chromosome X - NC_000086.8	NP_032780.2	odorant-binding protein 1a precursor [Mus musculus]
							Chromosome X - NC_000086.8	NP_001079003.1	odorant binding protein[Mus musculus]
							Chromosome 2 - NC_000068.8	XP_006497932.1	odorant-binding protein 2a isoform X1 [Mus musculus]
							Chromosome 2 - NC_000068.8	XP_017174567.1	odorant-binding protein 2a isoform X1 [Mus musculus]
49	Mesocricetus_auratus	Golden hamster	Rodentia	Cricetidae	Mesocricetus	BCM_Maur_2.0	NW_024434267.1	XP_040597177.1	odorant-binding protein 1b-like, partial [Mesocricetus auratus]
							NW_024429188.1	XP_040599755.1	female-specific lacrimal gland protein [Mesocricetus auratus]
							NW_024429188.1	XP_040600104.1	male-specific submandibular salivary gland protein [Mesocricetus auratus]
							NW_024429188.1	XP_040600105.1	male-specific submandibular salivary gland protein [Mesocricetus auratus]
							NW_024429188.1	XP_040600106.1	aphrodisin-like [Mesocricetus auratus]
							NW_024429188.1	XP_040599757.1	aphrodisin [Mesocricetus auratus]
							NW_024429188.1	XP_040599758.1	aphrodisin [Mesocricetus auratus]
							NW_024429189.1	XP_012978723.1	odorant-binding protein 2a [Mesocricetus auratus]
							NW_024429189.1	XP_012978715.1	odorant-binding protein 2a-like
							NW_024429266.1	XP_040595096.1	odorant-binding protein-like [Mesocricetus auratus]
							NW_024429266.1	XP_040595252.1	odorant-binding protein-like isoform X1 [Mesocricetus auratus]
							NW_024429266.1	XP_040597225.1	aphrodisin-like [Mesocricetus auratus]
							NW_024434576.1	XP_040597227.1	aphrodisin-like [Mesocricetus auratus]
50	Nycticebus_coucang	Sunda slow loris	Primates	Lorisidae	Nycticebus	mNycCou1.pri	Chromosome 2 - NC_069781.1	XP_053423227.1	odorant-binding protein 2a [Nycticebus coucang]
51	Otolemur_garnettii	Northern greater galago	Primates	Galagidae	Otolemur	OtoGar3	NW_003852482.1	XP_012663657.1	odorant-binding protein 2b [Otolemur garnettii]
							NW_003852482.1	XP_023371860.1	odorant-binding protein 2a [Otolemur garnettii]
52	Microcebus_murinus	Gray mouse lemur	Primates	Cheirogaleidae	Microcebus	Mmur_3.0	Chromosome 10 - NC_033669.1	XP_012599516.1	odorant-binding protein 2b-like [Microcebus murinus]
53	Lemur_catta	Ring-tailed lemur	Primates	Lemuridae	Lemur	mLemCat1.pri	Chromosome 10 - NC_059137.1	XP_045418376.1	odorant-binding protein 2b [Lemur catta]
54	Homo_sapiens	Human	Primates	Hominidae	Homo	GRCh38.p14	Chromosome 9 - NC_000009.12	XP_047279251.1	odorant-binding protein 2b isoform X1 [Homo sapiens]
							Chromosome 9 - NC_000009.12	NP_055397.1	odorant-binding protein 2a isoform alpha precursor [Homo sapiens]
55	Macaca_mulatta	Indochinese rhesus macaque	Primates	Cercopithecidae	Macaca	Mmul_10	Chromosome 15 - NC_041768.1	XP_028690487.1	odorant-binding protein 2b isoform X1 [Macaca mulatta]
56	Saimiri_boliviensis	Black-capped squirrel monkey	Primates	Cebidae	Saimiri	BCM_Sbol_2.1	NW_024100943.1	XP_039317156.1	odorant-binding protein 2b [Saimiri boliviensis boliviensis]
							NW_024100943.1	XP_039317155.1	odorant-binding protein 2a [Saimiri boliviensis boliviensis]
57	Loxodonta_africana	African elephant	Proboscidea	Elephantidae	Loxodonta	Loxafr3.0	NW_003573514.1	XP_023395442.1	odorant-binding protein-like [Loxodonta africana]
							NW_003573514.1	XP_023395433.1	odorant-binding protein-like [Loxodonta africana]
							NW_003573450.1	XP_023408989.1	odorant-binding protein 2b-like [Loxodonta africana]
							NW_003573450.1	XP_023409000.1	odorant-binding protein 2b-like [Loxodonta africana]
58	Elephas_maximus	Asian elephant	Proboscidea	Proboscidea	Elephas	mEleMax1 primary haplotype	Chromosome X - NC_064846.1	XP_049727526.1	odorant-binding protein-like [Elephas maximus indicus]
							Chromosome X - NC_064846.1	XP_049727527.1	odorant-binding protein-like
							Chromosome 5 - NC_064823.1	XP_049741239.1	odorant-binding protein 2b-like [Elephas maximus indicus]
59	Dasypus_novemcinctus	Nine-banded armadillo	Cingulata	Dasypodidae	Dasypus	mDasNov1.hap2	Chromosome 18 - NC_080690.1	XP_004455141.1	female-specific lacrimal gland protein-like [Dasypus novemcinctus]
							Chromosome 8 - NC_080680.1	XP_012375777.1	odorant-binding protein 2b-like [Dasypus novemcinctus]
							Chromosome 8 - NC_080680.1	XP_012375776.1	odorant-binding protein 2a-like [Dasypus novemcinctus]
							Chromosome 8 - NC_080680.1	XP_012375775.1	odorant-binding protein 2b-like

### Sheet: S4 Table
S4 Table. [IC]50 and dissociation constant Kd values (µM) of competition between odorant-binding proteins of Malayan pangolin and candidate ligands. If the IC50 value exceeds 200uM, it is considered to be no response and is represented by —
Ligand	MjavOBP1		MjavOBP2		MjavOBP3
	[IC]50	K d	[IC]50	K d	[IC]50	K d
Muscone	——	——	——	——	2.23±0.80	0.67±0.24
Myrcene	——	——	——	——	5.22±0.39	1.57±0.12
1-Octen-3-one	——	——	111.81 ±15.33	60.28± 9.65	7.03±1.40	2.11±0.42
Benzaldehyde	——	——	——	——	6.88±0.79	2.07±0.24
Hexanal	——	——	——	——	8.40±0.41	2.53±0.12
β-Pinene	——	——	——	——	10.33±0.25	3.11±0.07
Geraniol	——	——	——	——	9.61±0.85	2.89±0.26
α-pinene	——	——	——	——	10.52±0.50	3.16±0.15
β-farnesene	——	——	——	——	10.66±0.12	3.21±0.04
2-Undecanone	82.47 ±6.13	56.55 ±4.20	101.05 ±19.95	54.48 ±10.75	21.71±4.61	6.53±1.39
6-Methyl-5-hepten-2-one	——	——	——	——	12.92±0.64	3.88±0.19
3-Phenylpropionic acid	140.07 ±26.05	96.11 ±17.86	——	——	10.03±1.19	3.01±0.36
δ-dodecalactone	38.74±2.04	26.56 ± 1.40	——	——	——	——
3-methylindole	——	——	75.73 ±16.57	40.83±8.93	——	——
Nonanal	——	——	118.46 ±30.92	63.95 ±16.67	——	——
Myristic acid	——	——	79.92±5.51	43.09±2.97	——	——
Citral	43.73±4.89	29.98 ± 3.35	95.89 ±10.35	51.70±6.52	——	——
1-octen-3-ol	——	——	131.85±19.05	71.09± 10.27	——	——
3-Undecanone	151.66±10.53	103.98±7.22	194.03±2.27	104.61±1.22	5.34±0.36	1.61±0.11
3-Octanone	——	——	——	——	7.00±0.13	2.10±0.04
Octanal	——	——	165.73 ±40.84	89.36±22.02	25.91±1.52	7.79±0.46
2-Isobutyl-3-methoxypyrazine	——	——	——	——	12.57±0.20	3.78±0.06

### Sheet: S5 Table
S5 Table. Binding free energy of MjavOBP3-Muscone complex
compound	predicted ΔG (kcal/mol)
	Evdw	Eel	Egb	Esurf	ΔGgas	ΔGsolv	ΔGtotal
Muscone	-39.05±0.38	-10.00±0.42	14.99±0.28	-5.35±0.03	-49.05±0.44	9.63±0.29	-39.42±0.58

### Sheet: S6 Table
S6 Table. Individual information used for experimental pangolins (HB – head-body length, T – tail length, M – body mass)
ID	Sex	Customs interception date	Sampling/experiment date	State	Use	HB(cm)	T(cm)	M(kg)
Mjav2020122301	male	2020-11-10	2020-11-13	natural death	Extract tissue;RNA sequencing	52	54	8.2
Mjav2020122801	female	2020-11-10	2020-12-28	intestinal disease，dead	Extract tissue;RNA sequencing	41	38	4.4
Mjav2020122801	male	2020-06-05	2021-01-10	alive	Collect urine, feces and secretions;GC-MS analysis	62	59	9.3
Mjav2020122801	male	2020-06-05	2021-01-10	alive	Collect urine, feces and secretions;GC-MS analysis	59	56	8.7
Mjav2020122802	male	2020-06-05	2021-01-10	alive	Collect urine, feces and secretions;GC-MS analysis	52	54	7.9
Mjav2020122803	female	2020-06-05	2021-01-10	alive	Collect urine, feces;GC-MS analysis	45	43	6.4
Mjav2020122804	female	2020-06-05	2021-01-10	alive	Collect urine, feces;GC-MS analysis	43	37	4.5
Mjav2020122805	female	2020-06-05	2021-01-10	alive	Collect urine, feces;GC-MS analysis	40	41	3.1
Mjav2023072506	male	2020-07-08	2023-7-25——2023-11-3	alive	behavior tracking	56	57	8
Mjav2023072502	male	2020-07-08	2023-7-25——2023-11-3	alive	behavior tracking	47	57	7.8
Mjav2023072503	male	2020-07-08	2023-7-25——2023-11-3	alive	behavior tracking	56	56	8.6
Mjav2023072504	female	2020-07-08	2023-7-25——2023-11-3	alive	behavior tracking	38	34	2.2
Mjav2023072505	female	2020-07-08	2023-7-25——2023-11-3	alive	behavior tracking	40	41	3.4
Mjav2023072506	female	2020-07-08	2023-7-25——2023-11-3	alive	behavior tracking	45	43	4.7

### Sheet: S7 Table
S7 Table. Primers used for plasmid construction of three MjavOBPs wild type (WT) and mutants
primer name	sequence (5'–3')
MjavOBP1-F	GCTCTCCAACACCGGGCACTCTC
MjavOBP1-R	GGCTGGGCTCTTTCGCTTGATAG
MjavOBP2-F	CACAGGGATGGACGCTGGAGGGG
MjavOBP2-R	GAGAGGGGGTGGAGGGTGGGAGG
MjavOBP3-F	AGCAGAAGGACAACAGGCACCGT
MjavOBP3-R	TCAGGGGCTTTAACCATTGAGAG
MjavOBP1-EcoR I-F	ctgatatcggatccgaattcAACCATGAACCTGCATCTGAAGA
MjavOBP1-Xho I-R	tggtggtggtggtgctcgagTTAGGAAAGCTGGGGGCCAA
MjavOBP2-EcoR I-F	ctgatatcggatccgaattcCAGGAGCCCCTGTCCAC
MjavOBP2-Xho I-R	tggtggtggtggtgctcgagCTAATCACTTTCAGGAATGCAGTTT
MjavOBP3-EcoR I-F	ctgatatcggatccgaattcCAGGAACCTGTACTTGACAACAA
MjavOBP3-Xho I-R	tggtggtggtggtgctcgagTTAAATTGCAGGACAGTTGTCAGA
MjavOBP3-F52A-F	TCTTCgccACATTCTTCATCAAGGAAAATGGAG
MjavOBP3-F52A-R	GAAGAATGTggcGAAGATTTTGTCATTTTGCGGG
MjavOBP3-E68A-F	GCCgcgGGAACAAAATTAGAGGACTATGTTTACC
MjavOBP3-E68A-R	AATTTTGTTCCcgcGGCCAGTTTTTGTACACATACTCC
MjavOBP3-Y81A-F	AGGTTAACgctTCCGGTGAAAATGTATATAAAATTCTC
MjavOBP3-Y81A-R	ACCGGAagcGTTAACCTGGTAAACATAGTCCTCTAATTT
MjavOBP3-Y87A-F	CCGGTGAAAATGTAgctAAAATTCTCTATAAGGATGAAAATGCTATG
MjavOBP3-Y87A-R	agcTACATTTTCACCGGAATAGTTAACCTGGT
MjavOBP3-M97A-F	AAATGCTgcgATTGCAGAGATAAAGAACACGGATG
MjavOBP3-M97A-R	CTGCAATcgcAGCATTTTCATCCTTATAGAGAATTTTATA
MjavOBP3-I101A-F	TGCAGAGgcaAAGAACACGGATGCGGAAGGCG
MjavOBP3-I101A-R	TGTTCTTtgcCTCTGCAATCATAGCATTTTCATCC
MjavOBP3-Y117F-F	GttcGGCAAAGAAAGTGATATTAGTGAGAAAA
MjavOBP3-Y117F-R	CACTTTCTTTGCCgaaCAATACAATTATGTTCGTTTCCACG
MjavOBP3-k130A-F	GCAgcgTTCAGGAAGATAACGGCAGACCTGGG
MjavOBP3-k130A-R	ATCTTCCTGAAcgcTGCCACGGTTTTCTCACTAATATC
